# Quantitative translation of dog-to-human aging by conserved remodeling of epigenetic networks

**DOI:** 10.1101/829192

**Authors:** Tina Wang, Jianzhu Ma, Andrew N. Hogan, Samson Fong, Katherine Licon, Brian Tsui, Jason F. Kreisberg, Peter D. Adams, Anne-Ruxandra Carvunis, Danika L. Bannasch, Elaine A. Ostrander, Trey Ideker

## Abstract

Mammals progress through similar physiological stages during life, from early development to puberty, aging, and death. Yet, the extent to which this conserved physiology reflects conserved molecular events is unclear. Here, we map common epigenetic changes experienced by mammalian genomes as they age, focusing on evolutionary comparisons of humans to dogs, an emerging model of aging. Using targeted sequencing, we characterize the methylomes of 104 Labrador retrievers spanning a 16 year age range, achieving >150X coverage within mammalian syntenic blocks. Comparison with human methylomes reveals a nonlinear relationship which translates dog to human years, aligns the timing of major physiological milestones between the two species, and extends to mice. Conserved changes center on specific developmental gene networks which are sufficient to capture the effects of anti-aging interventions in multiple mammals. These results establish methylation not only as a diagnostic age readout but as a cross-species translator of physiological aging milestones.
