## Supplementary material for "Quantitative translation of dog-to-human aging by conserved remodeling of epigenetic networks": Table S2: Genes exhibiting conserved time-dependent behavior

### Sheet: Genes
Table S2: Genes exhibiting conserved time-dependent behavior†
Decreasing with age						Increasing with age
Gene Name	Developmental gene status		Gene Name	Developmental gene status		Gene Name	Developmental gene status		Gene Name	Developmental gene status
ABHD16A	FALSE		FAM134C	FALSE		ADAMTS19	FALSE		FOXD3	TRUE
ADAP1	FALSE		FAM166A	FALSE		ADAMTS5	TRUE		FOXG1	TRUE
AHNAK	FALSE		FANCM	FALSE		ADCY2	FALSE		FOXI2	TRUE
AK9	FALSE		FBXO43	FALSE		ADCY8	FALSE		FOXL2	TRUE
AP3M2	FALSE		FBXW11	FALSE		ADRB1	TRUE		FZD10	TRUE
ATL3	FALSE		FBXW4	TRUE		ARHGAP28	FALSE		FZD8	TRUE
ATP6V0D1	TRUE		FCHSD1	FALSE		ASB18	FALSE		GATA4	TRUE
C11orf24	FALSE		FKBP2	FALSE		BCAT1	FALSE		GBX2	TRUE
C16orf93	FALSE		FOXJ1	TRUE		BCL11B	TRUE		GDAP1	FALSE
C1QTNF1	FALSE		GALC	FALSE		BMP2	TRUE		GDNF	TRUE
C1orf74	FALSE		GLB1	FALSE		BNC1	TRUE		GHSR	TRUE
CBFB	TRUE		GNPAT	TRUE		C1QL2	FALSE		GLRA1	FALSE
CCL1	FALSE		GOLT1B	FALSE		CA4	FALSE		GPR139	FALSE
CCNL2	FALSE		GPANK1	FALSE		CACNG2	FALSE		GRB10	TRUE
CDC42EP5	TRUE		GPR137	FALSE		CADPS	FALSE		GRHL2	TRUE
CDHR4	TRUE		GPSM3	FALSE		CDK5R2	TRUE		GRIN2B	TRUE
CDKN1B	TRUE		HSPB1	TRUE		CHST8	TRUE		GRM7	FALSE
CEP19	FALSE		HSPG2	TRUE		CILP2	FALSE		GSC	TRUE
CHPF2	FALSE		IER3	TRUE		CLVS2	FALSE		HAND1	TRUE
CHST11	TRUE		ING2	TRUE		COL12A1	TRUE		HCN1	TRUE
CNDP2	FALSE		JADE1	FALSE		DBX1	TRUE		HHIP	TRUE
COASY	FALSE		JMJD1C	FALSE		DKK1	TRUE		HNF1B	TRUE
CORO1B	TRUE		JUN	TRUE		DMRT1	TRUE		HOXA10	TRUE
CPD	FALSE		KANK2	FALSE		DRGX	TRUE		HOXA11	TRUE
CREB3L1	TRUE		KBTBD3	FALSE		DSC2	TRUE		HOXD10	TRUE
CUTC	FALSE		KCTD20	FALSE		EBF2	TRUE		HOXD12	TRUE
CYSTM1	FALSE		KDM8	FALSE		EDNRB	TRUE		ID4	TRUE
DBF4	FALSE		KIAA0825	FALSE		ELAVL2	FALSE		INHBB	TRUE
DBI	FALSE		KRIT1	TRUE		EN1	TRUE		INSM2	FALSE
DDX55	FALSE		LAMB3	TRUE		EPB41L4B	FALSE		IRX1	TRUE
DGAT2	TRUE		LBR	FALSE		EPHA7	TRUE		IRX3	TRUE
DIMT1	FALSE		LDLR	FALSE		EVX2	TRUE		IRX5	TRUE
DOLPP1	FALSE		LIX1L	FALSE		FAM196A	FALSE		ISL1	TRUE
DPP9	FALSE		LMF2	FALSE		FAT4	TRUE		ISLR2	TRUE
DUSP10	TRUE		LONP2	FALSE		FBXL7	FALSE		KCNK9	FALSE
DUSP12	FALSE		LRP11	FALSE		FEZF2	TRUE		KCNN2	FALSE
EARS2	FALSE		MAP4K3	FALSE		FGF10	TRUE		KHDRBS2	FALSE
EHBP1L1	FALSE		MAVS	FALSE		FGF12	TRUE		KLHL14	FALSE
EHMT2	FALSE		MBTD1	TRUE		FIGN	FALSE		KRT19	TRUE
ELMSAN1	FALSE		MCF2L	FALSE		FOXA1	TRUE		KY	FALSE
EPAS1	TRUE		MEN1	TRUE		FOXA2	TRUE		LAMP5	FALSE
ESRRA	TRUE		MESDC1	FALSE		FOXB2	TRUE		LHX1	TRUE
RTDR1	FALSE		TRIM26	FALSE		PRKD1	TRUE		SYT9	FALSE
SCAMP2	FALSE		TRIM27	FALSE		PRMT8	FALSE		TBR1	TRUE
SEMA4C	TRUE		TRIM8	TRUE		PROX1	TRUE		TBX1	TRUE
SERBP1	FALSE		TSC22D2	FALSE		PRRX1	TRUE		TBX4	TRUE
SFSWAP	FALSE		TTPAL	FALSE		PTH2	FALSE		TBX5	TRUE
SH3PXD2B	TRUE		TUBA1C	FALSE		PTPRO	TRUE		TENM4	TRUE
SIL1	FALSE		TUBA4A	FALSE		RAB3C	FALSE		TFAP2A	TRUE
SLC11A1	FALSE		U2AF1	FALSE		RASGRF1	TRUE		TFAP2D	TRUE
SLC12A7	FALSE		UBR1	FALSE		RASIP1	TRUE		THBD	FALSE
SLC16A6	FALSE		UNK	TRUE		RAX	TRUE		THBS4	TRUE
SLC25A29	FALSE		WEE1	TRUE		RIBC2	FALSE		TLX1	TRUE
SLC35C1	FALSE		WISP1	FALSE		RIPPLY2	TRUE		TLX2	TRUE
SLC35E4	FALSE		XRCC3	FALSE		ROBO2	TRUE		TLX3	TRUE
SLC39A7	FALSE		YPEL5	FALSE		RSPO3	TRUE		TMEM200B	FALSE
SLC44A4	FALSE		YRDC	FALSE		RYR2	TRUE		TOX2	FALSE
SLC45A3	TRUE		ZBTB12	FALSE		RYR3	FALSE		TRHDE	FALSE
SLC4A8	FALSE		ZBTB22	FALSE		SALL1	TRUE		TTYH1	FALSE
SMAD7	TRUE		ZDHHC24	FALSE		SEMA6D	TRUE		UBD	TRUE
SMAP1	TRUE		ZEB2	TRUE		SFRP1	TRUE		UGT8	TRUE
SMARCC1	TRUE		ZFYVE27	TRUE		SHISA7	FALSE		UNCX	TRUE
SMOX	FALSE		ZMIZ1	TRUE		SIM1	TRUE		VAX1	TRUE
SP2	TRUE		ZNF282	FALSE		SIM2	TRUE		VWC2	TRUE
SPDEF	TRUE		ZNF444	FALSE		SIX1	TRUE		WBSCR17	FALSE
MLF2	FALSE		PTPN1	FALSE		XKR4	FALSE		WNT5A	TRUE
MMS19	FALSE		PURA	TRUE		ZIC2	TRUE		PCDHGC5	TRUE
MNT	TRUE		RAD23A	FALSE		LHX8	TRUE		PDE3A	TRUE
MSL1	FALSE		RALGPS1	FALSE		LHX9	TRUE		PHYHIPL	FALSE
MXD4	FALSE		RARA	TRUE		LMX1A	TRUE		PITX2	TRUE
MYO16	TRUE		RBM15B	FALSE		LRRTM1	TRUE		PLCB4	FALSE
NCOA6	TRUE		RCAN3	TRUE		LRRTM3	TRUE		PLXDC2	FALSE
NF1	TRUE		RELA	TRUE		MAB21L1	TRUE		PNMA2	FALSE
NGRN	TRUE		RNF103	TRUE		MAGI2	TRUE		POU3F3	TRUE
NKAIN1	FALSE		RPUSD2	FALSE		2019-03-04	FALSE		POU4F2	TRUE
NOP56	FALSE		RRS1	TRUE		MAST4	FALSE		POU4F3	TRUE
NOTCH4	TRUE		SS18L2	FALSE		MMP2	TRUE		PRDM13	TRUE
NRM	FALSE		SSNA1	FALSE		MPPED2	TRUE		PRDM6	TRUE
NRSN2	FALSE		STARD3	FALSE		MSX1	TRUE		PREX2	TRUE
NYAP1	TRUE		STARD9	FALSE		MSX2	TRUE		SLC12A5	TRUE
ODC1	TRUE		STK25	TRUE		NEUROG1	TRUE		SLC17A6	FALSE
OXSR1	FALSE		SUV420H1	FALSE		NHLH2	TRUE		SLC30A10	TRUE
P4HB	FALSE		TBC1D22B	FALSE		NKX3-2	TRUE		SLC6A1	FALSE
PAPD7	FALSE		TIAL1	TRUE		NKX6-1	TRUE		SLC6A4	TRUE
PBX2	TRUE		TM7SF3	FALSE		NOL4	FALSE		SLC6A5	FALSE
PDF	FALSE		TMEM106C	FALSE		NR2E1	TRUE		SLC9A2	FALSE
PDS5A	FALSE		TMEM177	FALSE		NR2F2	TRUE		SLIT2	TRUE
PFN1	TRUE		TMEM214	FALSE		NRN1	TRUE		SNCAIP	FALSE
PHF1	FALSE		TMEM38A	FALSE		NXPH1	FALSE		SOX1	TRUE
PLAGL1	TRUE		TMEM60	FALSE		OLIG3	TRUE		SOX17	TRUE
PMS2	TRUE		TMEM62	FALSE		OSR1	TRUE		SOX2	TRUE
POR	TRUE		TNIP2	FALSE		OSR2	TRUE		SOX4	TRUE
PPA2	FALSE		TNK2	TRUE		OTX1	TRUE		SP9	TRUE
PPP1R15B	FALSE		TOMM34	FALSE		PAX5	TRUE		SSTR1	TRUE
PRKAG2	FALSE		TOMM7	FALSE		PCDH17	TRUE		ST8SIA2	TRUE
PRPF40B	FALSE		TRIB1	TRUE		PCDH8	TRUE		ST8SIA3	FALSE
SPNS1	FALSE		ZNF446	FALSE		SIX2	TRUE		SYT1	TRUE
SREBF1	TRUE		ZNF655	FALSE		SIX3	TRUE		SKOR1	TRUE
						ZIC4	FALSE		SKOR2	TRUE
†This table contains 394 genes where conserved age-dependent behavior was observed among humans, dogs and mice. The table is organized according to the direction of change with age. Whether genes are developmental genes are also noted.
