## Supplementary material for "Quantitative translation of dog-to-human aging by conserved remodeling of epigenetic networks": Table S3: Mice sample description

### Sheet: Sheet1
Table S3: Mice sample description
Study ID	age in years	Strain	Condition	Sex	Used in Training
SRS1412330	0.25	C57BL/6	Control	Male	TRUE
SRS1412331	0.25	C57BL/6	Control	Male	TRUE
SRS1412332	0.25	C57BL/6	Control	Male	TRUE
SRS1412333	0.25	C57BL/6	Control	Male	TRUE
SRS1412334	0.25	C57BL/6	Control	Male	TRUE
SRS1412335	0.25	C57BL/6	Control	Male	TRUE
SRS1412336	0.25	C57BL/6	Control	Male	TRUE
SRS1412337	0.25	C57BL/6	Control	Male	TRUE
SRS1412339	0.333333	C57BL/6	Control	Male	TRUE
SRS1412340	0.333333	C57BL/6	Control	Male	TRUE
SRS1412341	0.333333	C57BL/6	Control	Male	TRUE
SRS1412342	0.333333	C57BL/6	Control	Male	TRUE
SRS1412344	0.333333	C57BL/6	Control	Male	TRUE
SRS1412343	0.333333	C57BL/6	Control	Male	TRUE
SRS1412345	0.333333	C57BL/6	Control	Male	TRUE
SRS1412346	0.333333	C57BL/6	Control	Male	TRUE
SRS1412348	0.333333	C57BL/6	Control	Male	TRUE
SRS1412347	0.5	C57BL/6	Control	Male	TRUE
SRS1412349	0.5	C57BL/6	Control	Male	TRUE
SRS1412350	0.5	C57BL/6	Control	Male	TRUE
SRS1412351	0.5	C57BL/6	Control	Male	TRUE
SRS1412352	0.5	C57BL/6	Control	Male	TRUE
SRS1412353	0.5	C57BL/6	Control	Male	TRUE
SRS1412354	0.5	C57BL/6	Control	Male	TRUE
SRS1412355	0.5	C57BL/6	Control	Male	TRUE
SRS1412362	0.666667	C57BL/6	Control	Male	TRUE
SRS1412361	0.666667	C57BL/6	Control	Male	TRUE
SRS1412365	0.666667	C57BL/6	Control	Male	TRUE
SRS1412363	0.666667	C57BL/6	Control	Male	TRUE
SRS1412364	0.666667	C57BL/6	Control	Male	TRUE
SRS1412366	0.833333	C57BL/6	Control	Male	TRUE
SRS1412368	0.833333	C57BL/6	Control	Male	TRUE
SRS1412367	0.833333	C57BL/6	Control	Male	TRUE
SRS1412369	0.833333	C57BL/6	Control	Male	TRUE
SRS1412370	0.833333	C57BL/6	Control	Male	TRUE
SRS1412371	0.833333	C57BL/6	Control	Male	TRUE
SRS1412372	0.833333	C57BL/6	Control	Male	TRUE
SRS1412373	0.833333	C57BL/6	Control	Male	TRUE
SRS1412374	0.833333	C57BL/6	Control	Male	TRUE
SRS1412375	1	C57BL/6	Control	Male	TRUE
SRS1412376	1	C57BL/6	Control	Male	TRUE
SRS1412377	1	C57BL/6	Control	Male	TRUE
SRS1412378	1	C57BL/6	Control	Male	TRUE
SRS1412380	1	C57BL/6	Control	Male	TRUE
SRS1412379	1	C57BL/6	Control	Male	TRUE
SRS1412382	1	C57BL/6	Control	Male	TRUE
SRS1412381	1	C57BL/6	Control	Male	TRUE
SRS1412383	1	C57BL/6	Control	Male	TRUE
SRS1412384	1	C57BL/6	Control	Male	TRUE
SRS1412385	1.33333	C57BL/6	Control	Male	TRUE
SRS1412386	1.33333	C57BL/6	Control	Male	TRUE
SRS1412387	1.33333	C57BL/6	Control	Male	TRUE
SRS1412388	1.33333	C57BL/6	Control	Male	TRUE
SRS1412389	1.33333	C57BL/6	Control	Male	TRUE
SRS1412390	1.33333	C57BL/6	Control	Male	TRUE
SRS1412391	1.33333	C57BL/6	Control	Male	TRUE
SRS1412392	1.33333	C57BL/6	Control	Male	TRUE
SRS1412393	1.33333	C57BL/6	Control	Male	TRUE
SRS1412394	1.66667	C57BL/6	Control	Male	TRUE
SRS1412395	1.66667	C57BL/6	Control	Male	TRUE
SRS1412396	1.66667	C57BL/6	Control	Male	TRUE
SRS1412397	1.66667	C57BL/6	Control	Male	TRUE
SRS1412399	1.66667	C57BL/6	Control	Male	TRUE
SRS1412398	1.66667	C57BL/6	Control	Male	TRUE
SRS1412400	1.66667	C57BL/6	Control	Male	TRUE
SRS1412405	1.66667	C57BL/6	Control	Male	TRUE
SRS1412401	1.66667	C57BL/6	Control	Male	TRUE
SRS1412402	1.83333	C57BL/6	Control	Male	TRUE
SRS1412403	1.83333	C57BL/6	Control	Male	TRUE
SRS1412404	1.83333	C57BL/6	Control	Male	TRUE
SRS1412406	1.83333	C57BL/6	Control	Male	TRUE
SRS1412407	1.83333	C57BL/6	Control	Male	TRUE
SRS1412408	1.83333	C57BL/6	Control	Male	TRUE
SRS1412409	1.83333	C57BL/6	Control	Male	TRUE
SRS1412410	1.83333	C57BL/6	Control	Male	TRUE
SRS1412411	1.83333	C57BL/6	Control	Male	TRUE
SRS1412412	2	C57BL/6	Control	Male	TRUE
SRS1412413	2	C57BL/6	Control	Male	TRUE
SRS1412414	2	C57BL/6	Control	Male	TRUE
SRS1412415	2	C57BL/6	Control	Male	TRUE
SRS1412417	2	C57BL/6	Control	Male	TRUE
SRS1412416	2	C57BL/6	Control	Male	TRUE
SRS1412418	2	C57BL/6	Control	Male	TRUE
SRS1412419	2	C57BL/6	Control	Male	TRUE
SRS1412420	2	C57BL/6	Control	Male	TRUE
SRS1412421	2.16667	C57BL/6	Control	Male	TRUE
SRS1412422	2.16667	C57BL/6	Control	Male	TRUE
SRS1412423	2.16667	C57BL/6	Control	Male	TRUE
SRS1412424	2.16667	C57BL/6	Control	Male	TRUE
SRS1412425	2.16667	C57BL/6	Control	Male	TRUE
SRS1412426	2.16667	C57BL/6	Control	Male	TRUE
SRS1412427	2.16667	C57BL/6	Control	Male	TRUE
SRS1412428	2.16667	C57BL/6	Control	Male	TRUE
SRS1412429	2.16667	C57BL/6	Control	Male	TRUE
SRS1412430	2.16667	C57BL/6	Control	Male	TRUE
SRS1412432	2.33333	C57BL/6	Control	Male	TRUE
SRS1412433	2.33333	C57BL/6	Control	Male	TRUE
SRS1412435	2.33333	C57BL/6	Control	Male	TRUE
SRS1412434	2.33333	C57BL/6	Control	Male	TRUE
SRS1412436	2.33333	C57BL/6	Control	Male	TRUE
SRS1412438	2.33333	C57BL/6	Control	Male	TRUE
SRS1412439	2.33333	C57BL/6	Control	Male	TRUE
SRS1412440	2.5	C57BL/6	Control	Male	TRUE
SRS1412441	2.5	C57BL/6	Control	Male	TRUE
SRS1412442	2.5	C57BL/6	Control	Male	TRUE
SRS1412443	2.5	C57BL/6	Control	Male	TRUE
SRS1412444	2.5	C57BL/6	Control	Male	TRUE
SRS1412445	2.5	C57BL/6	Control	Male	TRUE
SRS1412446	2.5	C57BL/6	Control	Male	TRUE
SRS1412447	2.5	C57BL/6	Control	Male	TRUE
SRS1412448	2.5	C57BL/6	Control	Male	TRUE
SRS1412450	2.66667	C57BL/6	Control	Male	TRUE
SRS1412449	2.66667	C57BL/6	Control	Male	TRUE
SRS1412451	2.66667	C57BL/6	Control	Male	TRUE
SRS1412452	2.66667	C57BL/6	Control	Male	TRUE
SRS1412454	2.66667	C57BL/6	Control	Male	TRUE
SRS1412456	2.66667	C57BL/6	Control	Male	TRUE
SRS1412455	2.83333	C57BL/6	Control	Male	TRUE
SRS1412457	2.83333	C57BL/6	Control	Male	TRUE
SRS1412459	2.83333	C57BL/6	Control	Male	TRUE
SRS1412458	2.83333	C57BL/6	Control	Male	TRUE
SRS1412460	2.83333	C57BL/6	Control	Male	TRUE
SRS1412462	2.83333	C57BL/6	Control	Male	TRUE
SRS1412464	2.83333	C57BL/6	Control	Male	TRUE
SRS1412466	2.91667	C57BL/6	Control	Male	TRUE
SRS1412465	2.91667	C57BL/6	Control	Male	TRUE
SRS1412467	2.91667	C57BL/6	Control	Male	TRUE
SRS1412468	2.91667	C57BL/6	Control	Male	TRUE
SRS1412470	2.91667	C57BL/6	Control	Male	TRUE
SRS1412264	1.75	B6D2F1	Calorie restricted	Male	FALSE
SRS1412266	1.75	B6D2F1	Calorie restricted	Male	FALSE
SRS1412271	1.75	B6D2F1	Calorie restricted	Male	FALSE
SRS1412270	2.25	B6D2F1	Calorie restricted	Male	FALSE
SRS1412273	2.25	B6D2F1	Calorie restricted	Male	FALSE
SRS1412275	2.25	B6D2F1	Calorie restricted	Male	FALSE
SRS1412253	1.66667	B6D2F1	Control	Male	FALSE
SRS1412255	1.66667	B6D2F1	Control	Male	FALSE
SRS1412258	1.66667	B6D2F1	Control	Male	FALSE
SRS1412260	2.25	B6D2F1	Control	Male	FALSE
SRS1412261	2.25	B6D2F1	Control	Male	FALSE
SRS1412263	2.25	B6D2F1	Control	Male	FALSE
SRS1412234	0.833333	C57BL/6	Calorie restricted	Male	FALSE
SRS1412236	0.833333	C57BL/6	Calorie restricted	Male	FALSE
SRS1412237	0.833333	C57BL/6	Calorie restricted	Male	FALSE
SRS1412238	0.833333	C57BL/6	Calorie restricted	Male	FALSE
SRS1412239	1.5	C57BL/6	Calorie restricted	Male	FALSE
SRS1412241	1.5	C57BL/6	Calorie restricted	Male	FALSE
SRS1412243	1.5	C57BL/6	Calorie restricted	Male	FALSE
SRS1412245	1.91667	C57BL/6	Calorie restricted	Male	FALSE
SRS1412248	1.91667	C57BL/6	Calorie restricted	Male	FALSE
SRS1412250	2.25	C57BL/6	Calorie restricted	Male	FALSE
SRS1412251	2.25	C57BL/6	Calorie restricted	Male	FALSE
SRS1412254	2.25	C57BL/6	Calorie restricted	Male	FALSE
SRS1412222	0.0558333	C57BL/6	Control	Male	FALSE
SRS1412223	0.0558333	C57BL/6	Control	Male	FALSE
SRS1412224	0.0558333	C57BL/6	Control	Male	FALSE
SRS1412225	0.0558333	C57BL/6	Control	Male	FALSE
SRS1412226	0.0558333	C57BL/6	Control	Male	FALSE
SRS1412227	0.0558333	C57BL/6	Control	Male	FALSE
SRS1412228	0.0975	C57BL/6	Control	Male	FALSE
SRS1412229	0.0975	C57BL/6	Control	Male	FALSE
SRS1412230	0.0975	C57BL/6	Control	Male	FALSE
SRS1412231	0.0975	C57BL/6	Control	Male	FALSE
SRS1412232	0.0975	C57BL/6	Control	Male	FALSE
SRS1412233	0.0975	C57BL/6	Control	Male	FALSE
SRS1412288	0.416667	Snell	Control	Male	FALSE
SRS1412290	0.416667	Snell	Control	Male	FALSE
SRS1412276	0.5	Snell	Control	Female	FALSE
SRS1412277	0.5	Snell	Control	Female	FALSE
SRS1412279	0.5	Snell	Control	Female	FALSE
SRS1412281	0.5	Snell	Control	Male	FALSE
SRS1412285	0.5	Snell	Control	Male	FALSE
SRS1412291	0.5	Snell	Control	Female	FALSE
SRS1412296	0.5	Snell	Control	Female	FALSE
SRS1412289	0.416667	Snell	Dwarf	Male	FALSE
SRS1412292	0.416667	Snell	Dwarf	Male	FALSE
SRS1412278	0.5	Snell	Dwarf	Female	FALSE
SRS1412282	0.5	Snell	Dwarf	Male	FALSE
SRS1412286	0.5	Snell	Dwarf	Male	FALSE
SRS1412293	0.5	Snell	Dwarf	Male	FALSE
SRS1412295	0.5	Snell	Dwarf	Female	FALSE
The table lists the 181 mice used in this study: the sample ID, age in years, condition, strain and training sample status are shown.
